# Cobamide-Dependent Dichloromethane Fermentation by *Dehalobacter* Reveals a Hidden Acetogenic Route for Organohalide Biotransformation

**DOI:** 10.64898/2026.05.26.727916

**Authors:** Huijuan Jin, Xiuying Li, Xin Wang, Hongyan Wang, Jingjing Wang, Ke Shi, Guanchi Liu, Tongyue Zhou, Siqi Huang, Michael Manefield, Frank E. Löffler, Jun Yan, Yi Yang

## Abstract

Halogenated one-carbon (C1) compounds, such as dichloromethane (DCM), drive critical fluxes in global carbon and halogen cycles. While the genus *Dehalobacter* is canonically defined by obligate organohalide respiration, its physiological and ecological roles in anaerobic C1 metabolism have remained fundamentally ambiguous. Here, we document a paradigm-shifting metabolic capacity within a sediment-derived microbial consortium: the autonomous fermentation of DCM by a novel population, ‘*Candidatus* Dehalobacter formatiformans’ strain J1. Over successive transfers, strain J1 outcompeted co-existing *Dehalobacterium formicoaceticum* to become the overwhelmingly dominant population (>80% relative abundance), converting DCM stoichiometrically to acetate and formate (4:1) without auxiliary substrates. Genome-resolved metagenomics revealed that strain J1 couples a distinct *mec* gene cassette—mediating methyl-transfer reactions during DCM activation—to a complete Wood-Ljungdahl pathway for efficient C1 assimilation. Crucially, strain J1 lacks the complete genetic repertoire for *de novo* cobamide biosynthesis. Physiological validation confirmed that this fermentative pathway is strictly dependent on exogenous cobamides, exposing a profound reliance on community cross-feeding. These findings reveal an unexpected acetogenic lifestyle within *Dehalobacter*, a lineage historically viewed as comprising obligate organohalide-respiring bacteria. More broadly, this work identifies cobamide-dependent methyl-transfer metabolism as an ecological control on anaerobic DCM fermentation and expands the known roles of *Dehalobacter* in carbon–halogen cycling in anoxic environments.
