## Supplementary material for "Cobamide-Dependent Dichloromethane Fermentation by *Dehalobacter* Reveals a Hidden Acetogenic Route for Organohalide Biotransformation": Table S4

### Sheet: Table S4
Table S4. Wood-Ljungdahl pathway genes identified in in the genomes of 'Ca. Dehalobacter formatiformans' J1 and Dehalobacterium formicoaceticum J2.
Pathway	Protein code	Description	Dehalobacter			Dehalobacterium
			Locus tag	Identity a	Coverage	Locus tag	Identity b	Coverage
Wood Ljungdahl Pathway (Methyl Branch)	MTHFD	Methylene-THF dehydrogenase	NODE_51_length_104890_cov_191.482689_40	0.94	1	-	-	-
	MTHFC	Methenyl-THF cyclohydrolase	NODE_138_length_61479_cov_185.462071_26	0.628	1	NODE_486_length_19765_cov_43.386037_6	1	1
	FTHFD	Formate-THF ligase	NODE_43_length_110952_cov_189.414807_68	1	1	NODE_312_length_31021_cov_45.213310_20	1	1
	FDH	Formate dehydrogenase	NODE_7_length_262329_cov_191.358853_30; NODE_3_length_328670_cov_184.798078_13	65.1-73.2%	99-100%	NODE_5_length_273778_cov_42.363620_184; NODE_82_length_84364_cov_43.157662_56; NODE_201_length_46081_cov_41.970405_8;	1	1
Wood Ljungdahl Pathway (Carbonyl Branch)	CODH/ACS	CdhA (alpha)/ AcsA (beta)	NODE_7_length_262329_cov_191.358853_30	0.651	1	NODE_117_length_70896_cov_37.824796_26	88.6-93.6%	1
		CdhC (beta)/ AcsB (alpha)	NODE_43_length_110952_cov_189.414807_74	0.793	0.98	-	-	-
	CoFeSP	CdhD/ AcsD (delta): Corrinoid/iron-sulfur protein small subunit	NODE_43_length_110952_cov_189.414807_77	0.85	1	NODE_117_length_70896_cov_37.824796_31	0.998	1
		CdhE/ AcsC (gamma): Corrinoid/iron-sulfur protein large subunit	NODE_43_length_110952_cov_189.414807_78	0.86	1	NODE_117_length_70896_cov_37.824796_28	0.998	1
	METR	AcsE: 5-methyl-THF corrinoid/ iron sulfur protein methyltransferase	NODE_43_length_110952_cov_189.414807_71; NODE_43_length_110952_cov_189.414807_79	89.5-95.8%	1	NODE_117_length_70896_cov_37.824796_32	0.912	1
	NA	Acetyl-CoA synthetase	NODE_43_length_110952_cov_189.414807_80	0.914	1	NODE_117_length_70896_cov_37.824796_27	1	1
	MTHFR	Methylene-THF reductase	NODE_51_length_104890_cov_191.482689_40; NODE_3_length_328670_cov_184.798078_7	0.94	1	NODE_117_length_70896_cov_37.824796_33	0.998	1
a Values represent the amino acid sequence identity and coverage of WLP proteins in strains J1 relative to other species within Dehalobacter genus
b Values represent the amino acid sequence identity and coverage of WLP proteins in strains J2 relative to other species within Dehalobacterium genus

### Sheet: Table S5
Table S5. Genes involved in anaerobic de novo cobamide biosynthesis identified in the genomes of 'Ca. Dehalobacter formatiformans' J1 and Dehalobacterium formicoaceticum J2.
Gene Name	Full gene name	Gene locus_strain J1	Gene locus_strain J2
CysG/UroM	Uroporphyrinogen-III methyltransferase (EC 2.1.1.107)	NODE_4_length_282015_cov_196.356837_84	NODE_69_length_89956_cov_40.324672_75
CysG	Precorrin-2 oxidase (EC 1.3.1.76)	n.d.	NODE_69_length_89956_cov_40.324672_76
CbiK	Sirohydrochlorin cobaltochelatase CbiK (EC 4.99.1.3)	n.d.	n.d.
CbiL	Cobalt-precorrin-2 C20-methyltransferase (EC 2.1.1.130)	NODE_4_length_282015_cov_196.356837_91	NODE_69_length_89956_cov_40.324672_47
CbiH	Cobalt-precorrin-3b C17-methyltransferase (EC 2.1.1.131)	NODE_4_length_282015_cov_196.356837_87	NODE_69_length_89956_cov_40.324672_44
CbiF	Cobalt-precorrin-4 C11-methyltransferase (EC 2.1.1.133)	NODE_4_length_282015_cov_196.356837_90	NODE_69_length_89956_cov_40.324672_46, NODE_5_length_273778_cov_42.363620_218	xxx
CbiG	Cobalamin biosynthesis protein (EC 3.7.1.12)	NODE_4_length_282015_cov_196.356837_89	NODE_69_length_89956_cov_40.324672_45
CbiD	Cobalt-precorrin-6 synthase, anaerobic (EC 2.1.1.195)	NODE_4_length_282015_cov_196.356837_92	NODE_69_length_89956_cov_40.324672_50
CbiJ	Cobalt-precorrin-6x reductase (EC 1.3.1.106)	NODE_9_length_258283_cov_184.930201_37, NODE_9_length_258283_cov_184.930201_44	NODE_69_length_89956_cov_40.324672_43
CbiT	Cobalt-precorrin-6y C15-methyltransferase [decarboxylating] (EC 2.1.1.196)	NODE_4_length_282015_cov_196.356837_80	NODE_69_length_89956_cov_40.324672_48
CbiE	Cobalt-precorrin-6y C5-methyltransferase (EC 2.1.1.289)	NODE_4_length_282015_cov_196.356837_80	NODE_69_length_89956_cov_40.324672_49
CbiC	Cobalt-precorrin-8x methylmutase (EC 5.4.99.60)	NODE_4_length_282015_cov_196.356837_79	NODE_69_length_89956_cov_40.324672_51
CbiA	Cobyrinic acid A,C-diamide synthase (EC 6.3.5.11)	NODE_150_length_58077_cov_175.514564_57, NODE_157_length_54896_cov_188.750498_33	NODE_69_length_89956_cov_40.324672_52, NODE_30_length_131156_cov_38.884247_64	xxx
BluB	Cobalamin biosynthesis protein BluB (EC 1.16.8.1)	n.d.	n.d.
BtuR	Cob(I)alamin adenosyltransferase (EC 2.5.1.17)	NODE_150_length_58077_cov_175.514564_48	NODE_46_length_109681_cov_37.257289_17
PduO	Cob(I)alamin adenosyltransferase PduO (EC 2.5.1.17)	NODE_150_length_58077_cov_175.514564_48	NODE_46_length_109681_cov_37.257289_17
CbiP	Cobyric acid synthase (EC 6.3.5.10)	NODE_150_length_58077_cov_175.514564_49	NODE_69_length_89956_cov_40.324672_55
CbiZ	Adenosylcobinamide amidohydrolase (EC 3.5.1.90)	n.d.	NODE_30_length_131156_cov_38.884247_46
CbiB	Adenosylcobinamide-phosphate synthase (EC 6.3.5.10)	NODE_150_length_58077_cov_175.514564_52	NODE_69_length_89956_cov_40.324672_54
CobU	Adenosylcobinamide-phosphate guanylyltransferase (EC 2.7.1.156)	NODE_150_length_58077_cov_175.514564_56	NODE_69_length_89956_cov_40.324672_57
CobS	Adenosylcobinamide-GDP ribazoletransferase (EC 2.7.8.26)	NODE_150_length_58077_cov_175.514564_55	NODE_79_length_85497_cov_37.808000_33, NODE_146_length_59166_cov_43.353631_44	xxx
CobC	Alpha-ribazole-5-phosphate phosphatase (EC 3.1.3.73)	NODE_150_length_58077_cov_175.514564_53	NODE_69_length_89956_cov_40.324672_56
CobT	Nicotinate-nucleotide--dimethylbenzimidazole phosphoribosyltransferase (EC 2.4.2.21)	NODE_18_length_164971_cov_186.800423_132	NODE_486_length_19765_cov_43.386037_8, NODE_146_length_59166_cov_43.353631_45	xxx
